# Highly prevalent co-infections and genetic diversity of *Anaplasma* species in asymptomatic small ruminants in a Mediterranean context revealed by a *gltA-*based nested multiplex PCR assay

**DOI:** 10.64898/2025.12.17.695055

**Authors:** Maggy Jouglin, Léana Rodrigues, Claire Bonsergent, Suzanne Bastian, Laurence Malandrin

## Abstract

Anaplasmosis is a widespread tick-borne disease affecting various host species. Small ruminants (sheep and goats) can be infected by multiple *Anaplasma* species:. To evaluate the circulation and co-infection rates of five *Anaplasma* species (*A. ovis*, *A. capra*, *A. bovis*, *A. marginale* and *A. phagocytophilum*) in asymptomatic small ruminants in Corsica—a Mediterranean island of France—we designed a singleplex, duplex, and multiplex nested PCR (nPCR) scheme based on the *gltA* gene. Anaplasmosis was found to be highly endemic on the island, with 85.2% of the tested small ruminants infected by one or more *Anaplasma* species (82.8% of sheep and 89.5% of goats). We confirmed the presence of *A. ovis* and *A. capra*, and, for the first time in Corsica, detected *A. bovis* and *A. phagocytophilum* in both sheep (respective infection rates: 64.3%, 34.3%, 4.3%, and 7.1%) and goats (respective rates: 84.2%, 13.2%, 18.4%, and 5.3%). *A. marginale* was not detected. Approximately one-third of the infected animals were co-infected (35.1% of infected sheep and 32.4% of infected goats). *A. ovis* was always involved in co-infections, most often associated with *A. capra* (54.8% of co-infections). Importantly, *A. bovis* was never detected as a mono-infection in asymptomatic animals, but was always found associated with *A. ovis* (32.3% of co-infections). Sequence analysis of the *gltA* and 16S rRNA genes confirmed the species identification of all detected *Anaplasma* species. A probably new *Anaplasma* species was detected for the first time in Corsica using the 16S rRNA nPCR. Furthermore, we found several circulating *A. phagocytophilum* genetic variants. Sequence analysis of *A. ovis* 16S rRNA revealed a single SNP that delineates two sequence groups (Ao1goat and Ao2sheep), which were significantly linked to the host of origin. Additionally, two groups of *A. bovis gltA* sequences were identified (Ab1 and Ab2, with 87.4% sequence homology), forming two novel clades. While the Ab1 clade is closely related to the six previously described clades, the Ab2 clade formed a separate phylogenetic group that also contained isolates from Corsican symptomatic goats. In conclusion, *Anaplasma* species are highly prevalent in the small ruminant population of Corsica, confronted with a great diversity of co-infecting species and genetic variants.
