## Supplementary Table 1 for "Highly prevalent co-infections and genetic diversity of *Anaplasma* species in asymptomatic small ruminants in a Mediterranean context revealed by a *gltA-*based nested multiplex PCR assay"

### Sheet: Feuil1
Supplementary table 1: gltA sequences used to generate a consensus sequence for each Anaplasma species and description
Anaplasma species	Accession number Genbank	Vertebrate hosts or vectors	Country: city or province
Anaplasma capra	MG932133.1	Cattle blood	South Korea
	KM206274.1	Homo sapiens	China: northern
	MG940871.1	Haemaphysalis qinghaiensis tick	China: Qinghai
	LC432148.1	Hydropotes inermis argyropus (Korean Water Deer), blood	South Korea
	MH716413.1	Rhipicephalus microplus tick	China:Shaanxi Province
	MH084719.1	Swamp deer, blood	France: Indre
	LC432155.1	Hydropotes inermis argyropus (Korean Water Deer), blood	South Korea
	MG940872.1	Dermacentor everestianus	China: Qinghai
Anaplasma ovis	KX450272.1	Sheep blood	China
	KJ410283.1	Tick	China: Xjinjiang
	KX450266.1	Goat, blood	China
	MG869297.1	Dongwangmang-goat, blood	China: Shaanxi Province
	JX559689.1	Sheep	China: Gansu, Gannan
	JX559680.1	Goat	China: Henan, Shangcheng
	JX559686.1	Goat	China: Guihou
	JX559682.1	Goat	China: Hubei, Suizhou
	KJ410284.1	Tick	China: Xjinjiang
	MN022619.1	Dermacentor nuttalli	China: Mongolia
	CP015994.2	Anaplasma ovis str. Haibei chromosome	USA
	KX579068.1	Sheep, infected blood	China
	JX559681.1	Goat	China: Hubei
Anaplasma phagocytophilum	AY339603.1	Ixodes persulcatus ticks	Russian far East
	LC431239.1	Peripheral blood from Ibaraki Dog	Japan:Ibaraki
	GU935785.1	Dermacentor silvarum	China
	HQ396220.1	Haemaphysalis concinna tick	China
	JX445933.1	Bos taurus (cattle) buffy coat	Japan: Hokkaido
	JX474548.1	Haemaphysalis flava tick	Japan
	AY339602.1	Ixodes persulcatus ticks	Russian far East
	DQ160228.1	Ixodes persulcatus, infected ticks	China: Jilin Province
	GU935790.1	Dermacentor silvarum	China
	HQ396226.1	Ixodes persulcatus tick	Border land between Russia and China
	HQ396227.1	Ixodes persulcatus tick	Border land between Russia and China
	HQ396229.1	Haemaphysalis concinna tick	China
	LC497320.1	Apodemus speciosus, rat spleen	Japan: Shinichiro Kawada
	LC496076.1	Canis lupus familiaris	Japan
	LC334015.1	Canis lupus familiaris	Japan
	GQ412340.1	Apodemus agrarius	China: northeastern China
	HQ396223.1	Ixodes persulcatus tick	China
	JX841253.1	Rangifer tarandus (reindeer), blood	France
	LC497321.1	Rattus rattus, rat spleen	Japan: Shinichiro Kawada
	MK804077.1	Canis lupus familiaris,blood	South Africa: Mpumalanga, Mnisi
	MK804080.1	Rattus tanezumi, blood	South Africa: Mpumalanga, Mnisi
	MK804079.1	Canis lupus familiaris, blood	South Africa: Mpumalanga, Mnisi
	MK804078.1	Canis lupus familiaris, blood	South Africa: Mpumalanga, Mnisi
	JFBH01000006.1	Anaplasma phagocytophilum	USA
	JQ622145.1	Ixodes persulcatus	Japan: Shizunai, Hokkaido
	JQ622146.1	Ixodes persulcatus	Japan: Shizunai, Hokkaido
	LC496076.1	Ixodes sp.	Spain
	KP861639.1	Ixodes sp.	Spain
	CP015376.1	Anaplasma phagocytophilum str. Norway variant2	Oslo: Norway
	AF304138.1	Anaplasma phagocytophilum str. Norway variant2	France
	AY464135.1	Anaplasma phagocytophilum BDS Wisconsin	Japan
	AF304136.1	Anaplasma phagocytophilum	USA: Baltimore
	CP006618.1	Anaplasma phagocytophilum	USA
	CP006617.1	Anaplasma phagocytophilum	USA
	CP006616.1	Anaplasma phagocytophilum	USA
	AY464132.1	Anaplasma phagocytophilum	Japan
	CP000235.1	Anaplasma phagocytophilum	USA
	KP861637.1	Anaplasma phagocytophilum	Spain
	KP861639.1	Anaplasma phagocytophilum	France: marseille
Anaplasma bovis	MH594292.1	Anaplasma bovis	China: Shaanxi Province
	MH255916.1	Anaplasma bovis	China: Shaanxi Province
	MH255913.1	Anaplasma bovis	China: Shaanxi Province
	MH594293.1	Anaplasma bovis	China: Shaanxi Province
	MH255921.1	Anaplasma bovis	China: Shaanxi Province
	MH255920.1	Anaplasma bovis	China: Shaanxi Province
	MH255914.1	Anaplasma bovis	China: Shaanxi Province
Anaplasma marginale	KX987366.1	Boophilus microplus	China: Wuhan city
	KX987365.1	Boophilus microplus	China: Wuhan city
	KU586326.1	Aedes albopictus	China: Zhejiang Province
	KU586323.1	Armigeres subalbatus	China: Wuhan city
	KU586315.1	Aedes albopictus	China: Wuhan city
	CP001079.1	Anaplasma marginale	USA: Florida
	AF304140.1	Anaplasma marginale str. Florida	USA: Florida
	AF304139.1	Anaplasma marginale str. South Idaho	USA: Idaho
	CP000030.1	Anaplasma marginale str. St. Maries	Sainte Maries
	KU586319.1	Anopheles sinensis	China: Wuhan city
	KU586328.1	Anopheles sinensis	China: Zhejiang Province
	KX987364.1	Boophilus microplus	China: Wuhan city
	CP006847.1	Anaplasma marginale str. Dawn genome	Mexico
	CP006846.1	Anaplasma marginale str. Gypsy Plains genome	Mexico
	CP023731.1	Anaplasma marginale strain Jaboticabal chromosome	Brazil
	CP023730.1	Anaplasma marginale strain Palmeira chromosome	Brazil
	PKOF01000003.1	Anaplasma marginale strain Oklahoma-2	Spain
	KX987367.1	Boophilus microplus	China: Wuhan city
	QLIV01000002.1	Anaplasma marginale strain MEX-01-001-01	Mexico: Morelos
