## supplementary table 2 for "Highly prevalent co-infections and genetic diversity of *Anaplasma* species in asymptomatic small ruminants in a Mediterranean context revealed by a *gltA-*based nested multiplex PCR assay"

### Sheet: Detailed amplification results
Supplementary table 2: detailed 16S and gltA amplification results
Sample reference	Farm	Status	Animal species	16S sequencing result	gltA simplex A. capra	gltA simplex A. ovis	Duplex A. capra A. ovis	gltA simplex A. phagocytophilum	gltA simplex A. bovis	Duplex A. phagocytophilum A.bovis	Multiplex gltA 4 species
CAP20-01	Unknown	Symptomatic	goat	ovis	ND	ovis	ovis	ND	ND	ND	ovis
CAP20-02	Unknown	Symptomatic	goat	bovis	ND	ND	ND	ND	bovis	ND	ND
CAP20-03	Unknown	Symptomatic	goat	bovis	ND	ovis	ovis	ND	bovis	bovis	ovis, bovis
CAP20-04	Unknown	Symptomatic	goat	ND	ND	ND	ND	ND	ND	ND	ND
OVI20-01-E1	O1	Asymptomatic	sheep	ovis	ND	ovis	ovis	ND	ND	ND	ovis
OVI20-02-E1	O1	Asymptomatic	sheep	NE	ND	ovis	ovis	ND	ND	ND	ND
OVI20-03-E1	O1	Asymptomatic	sheep	ovis	ND	ovis	ovis	ND	ND	ND	ovis
OVI20-04-E1	O1	Asymptomatic	sheep	ovis	ND	ovis	ovis	ND	ND	ND	ovis
OVI20-05-E1	O1	Asymptomatic	sheep	phago	ND	ovis	ovis	ND	ND	ND	ND
OVI20-06-E1	O1	Asymptomatic	sheep	NE	ND	ND	ND	ND	ND	ND	ND
OVI20-07-E1	O1	Asymptomatic	sheep	NE	ND	ovis	ovis	ND	bovis	bovis	ovis
OVI20-08-E1	O1	Asymptomatic	sheep	NE	ND	ovis	ovis	ND	ND	ND	ovis
OVI20-09-E1	O1	Asymptomatic	sheep	ND	ND	ovis	ovis	ND	ND	ND	ND
OVI20-10-E1	O1	Asymptomatic	sheep	ND	ND	ND	ND	ND	ND	ND	ND
OVI20-01-E10	O10	Asymptomatic	sheep	capra	capra	ND	capra	ND	ND	ND	capra
OVI20-02-E10	O10	Asymptomatic	sheep	ovis	capra	ovis	capra, ovis	ND	ND	ND	ovis
OVI20-03-E10	O10	Asymptomatic	sheep	capra	capra	ND	capra	ND	ND	ND	capra
OVI20-04-E10	O10	Asymptomatic	sheep	phago	ND	ND	ND	ND	ND	ND	ND
OVI20-05-E10	O10	Asymptomatic	sheep	capra	capra	ND	capra	ND	ND	ND	capra
OVI20-06-E10	O10	Asymptomatic	sheep	capra	capra	ND	capra	ND	ND	ND	capra
OVI20-07-E10	O10	Asymptomatic	sheep	capra	capra	ND	ND	ND	ND	ND	capra
OVI20-08-E10	O10	Asymptomatic	sheep	capra	capra	ovis	ovis	ND	ND	ND	ovis
OVI20-09-E10	O10	Asymptomatic	sheep	capra	capra	ND	capra	ND	ND	ND	capra, ovis
OVI20-10-E10	O10	Asymptomatic	sheep	capra	capra	ND	capra	ND	ND	ND	capra
CAP20-01-E11	C11	Asymptomatic	goat	ND	ND	ND	ND	ND	ND	ND	ND
CAP20-02-E11	C11	Asymptomatic	goat	ND	ND	ND	ND	ND	ND	ND	ND
CAP20-03-E11	C11	Asymptomatic	goat	capra	ND	ND	ND	ND	ND	ND	ND
CAP20-04-E11	C11	Asymptomatic	goat	capra	ND	ovis	ND	ND	ND	ND	ND
CAP20-05-E11	C11	Asymptomatic	goat	ND	ND	ND	ND	ND	ND	ND	ND
CAP20-06-E11	C11	Asymptomatic	goat	bovis	ND	ovis	ND	ND	ND	ND	ND
CAP20-07-E11	C11	Asymptomatic	goat	capra	ND	ovis	ND	ND	ND	ND	ND
CAP20-08-E11	C11	Asymptomatic	goat	capra	capra	ovis	capra	ND	bovis	bovis	capra, ovis
CAP20-09-E11	C11	Asymptomatic	goat	ND	ND	ND	ND	ND	ND	ND	ND
CAP20-10-E11	C11	Asymptomatic	goat	capra	ND	ND	ND	ND	ND	ND	ND
OVI20-01-E2	O2	Asymptomatic	sheep	capra	capra	ovis	capra, ovis	ND	ND	ND	capra, ovis
OVI20-02-E2	O2	Asymptomatic	sheep	phago	ND	ovis	ND	ND	ND	ND	ovis, phago
OVI20-03-E2	O2	Asymptomatic	sheep	NE	ND	ovis	ovis	ND	ND	ND	ovis
OVI20-04-E2	O2	Asymptomatic	sheep	ND	ND	ND	ND	ND	ND	ND	ND
OVI20-05-E2	O2	Asymptomatic	sheep	ND	ND	ND	ND	ND	ND	ND	ND
OVI20-06-E2	O2	Asymptomatic	sheep	NE	ND	ND	ND	ND	ND	ND	ND
OVI20-07-E2	O2	Asymptomatic	sheep	NE	ND	ND	ND	ND	ND	ND	ND
OVI20-08-E2	O2	Asymptomatic	sheep	ovis	ND	ovis	ovis	ND	ND	ND	ovis
OVI20-09-E2	O2	Asymptomatic	sheep	phago	ND	ND	ND	ND	ND	ND	ND
OVI20-10-E2	O2	Asymptomatic	sheep	ND	ND	ovis	ND	ND	ND	ND	ND
CAP20-01-E3	C3	Asymptomatic	goat	bovis	ND	ovis	ND	ND	ND	ND	ovis
CAP20-02-E3	C3	Asymptomatic	goat	ovis	ND	ovis	ovis	ND	ND	ND	ovis
CAP20-03-E3	C3	Asymptomatic	goat	ovis	ND	ovis	ovis	ND	ND	ND	ovis
CAP20-04-E3	C3	Asymptomatic	goat	ovis	ND	ovis	ovis	ND	ND	ND	ovis
CAP20-05-E3	C3	Asymptomatic	goat	ovis	ND	ovis	ovis	ND	ND	ND	ovis
CAP20-06-E3	C3	Asymptomatic	goat	ovis	ND	ovis	ovis	ND	ND	ND	ND
CAP20-07-E3	C3	Asymptomatic	goat	bovis	ND	ovis	ovis	ND	bovis	ND	ovis
CAP20-08-E3	C3	Asymptomatic	goat	NE	ND	ovis	ND	ND	ND	ND	ovis
CAP20-09-E3	C3	Asymptomatic	goat	ovis	ND	ovis	ovis	ND	bovis	ND	ovis
CAP20-10-E3	C3	Asymptomatic	goat	ovis	ND	ovis	ovis	ND	ND	ND	ovis
CAP20-01-E4	C4	Asymptomatic	goat	bovis	ND	ovis	ND	ND	bovis	ND	ovis
CAP20-02-E4	C4	Asymptomatic	goat	ovis	ND	ovis	ovis	ND	ND	ND	ovis
CAP20-03-E4	C4	Asymptomatic	goat	ovis	ND	ovis	ovis	ND	ND	ND	ovis
CAP20-04-E4	C4	Asymptomatic	goat	ovis	ND	ovis	ovis	ND	ND	ND	ovis
CAP20-05-E4	C4	Asymptomatic	goat	ovis	ND	ovis	ovis	ND	ND	ND	ovis
CAP20-06-E4	C4	Asymptomatic	goat	ovis	ND	ovis	ovis	ND	ND	ND	ovis
CAP20-07-E4	C4	Asymptomatic	goat	NE	ND	ovis	ND	ND	ND	ND	ovis
CAP20-08-E4	C4	Asymptomatic	goat	phago	ND	ovis	ovis	ND	ND	ND	ND
OVI20-01-E5	O5	Asymptomatic	sheep	ND	ND	ovis	ovis	ND	ND	ND	ovis
OVI20-02-E5	O5	Asymptomatic	sheep	capra	capra	ovis	capra, ovis	ND	ND	ND	capra, ovis
OVI20-03-E5	O5	Asymptomatic	sheep	ND	capra	ovis	capra, ovis	ND	ND	ND	capra, ovis
OVI20-04-E5	O5	Asymptomatic	sheep	ND	ND	ND	ND	ND	ND	ND	ND
OVI20-05-E5	O5	Asymptomatic	sheep	capra	capra	ovis	capra	ND	ND	ND	ovis
OVI20-06-E5	O5	Asymptomatic	sheep	ovis	ND	ovis	ovis	ND	ND	ND	ovis
OVI20-07-E5	O5	Asymptomatic	sheep	ND	ND	ovis	ovis	ND	ND	ND	ovis
OVI20-08-E5	O5	Asymptomatic	sheep	ND	ND	ovis	ovis	ND	ND	ND	ovis
OVI20-09-E5	O5	Asymptomatic	sheep	ND	ND	ovis	ovis	ND	ND	ND	ND
OVI20-10-E5	O5	Asymptomatic	sheep	ovis	ND	ovis	ovis	ND	bovis	ND	ovis
OVI20-01-E6	O6	Asymptomatic	sheep	ovis	ND	ovis	ovis	ND	ND	ND	ovis
OVI20-02-E6	O6	Asymptomatic	sheep	NE	ND	ovis	ND	ND	ND	ND	ND
OVI20-03-E6	O6	Asymptomatic	sheep	ovis	ND	ovis	ND	ND	ND	ND	ND
OVI20-04-E6	O6	Asymptomatic	sheep	ovis	ND	ovis	ovis	ND	ND	ND	ovis
OVI20-05-E6	O6	Asymptomatic	sheep	ND	ND	ND	ND	ND	ND	ND	ND
OVI20-06-E6	O6	Asymptomatic	sheep	ovis	ND	ovis	ovis	ND	ND	ND	ovis
OVI20-07-E6	O6	Asymptomatic	sheep	ND	ND	ovis	ovis	ND	ND	ND	ovis
OVI20-08-E6	O6	Asymptomatic	sheep	ND	ND	ovis	ovis	ND	ND	ND	ovis
OVI20-09-E6	O6	Asymptomatic	sheep	ND	ND	ovis	ovis	ND	ND	ND	ND
OVI20-10-E6	O6	Asymptomatic	sheep	ND	capra	ovis	ovis	ND	ND	ND	ovis
OVI20-01-E7	O7	Asymptomatic	sheep	ND	ND	ovis	ovis	ND	ND	ND	ND
OVI20-02-E7	O7	Asymptomatic	sheep	ND	ND	ND	ND	ND	ND	ND	ND
OVI20-03-E7	O7	Asymptomatic	sheep	ND	ND	ND	ND	ND	ND	ND	ND
OVI20-04-E7	O7	Asymptomatic	sheep	ND	ND	ND	ND	ND	ND	ND	ND
OVI20-05-E7	O7	Asymptomatic	sheep	platys	ND	ND	ND	ND	ND	ND	ND
OVI20-06-E7	O7	Asymptomatic	sheep	ND	ND	ND	ND	ND	ND	ND	ND
OVI20-07-E7	O7	Asymptomatic	sheep	bovis	ND	ovis	ovis	ND	bovis	ND	ND
OVI20-08-E7	O7	Asymptomatic	sheep	ND	ND	ovis	ovis	ND	ND	ND	ND
OVI20-09-E7	O7	Asymptomatic	sheep	phago	ND	ovis	ND	ND	ND	ND	ND
OVI20-10-E7	O7	Asymptomatic	sheep	ovis	ND	ND	ND	ND	ND	ND	ND
CAP20-01-E8	C8	Asymptomatic	goat	ovis	ND	ovis	ovis	ND	ND	ND	ovis
CAP20-02-E8	C8	Asymptomatic	goat	ovis	ND	ovis	ovis	ND	ND	ND	ovis
CAP20-03-E8	C8	Asymptomatic	goat	ovis	ND	ovis	ovis	ND	ND	ND	ovis
CAP20-04-E8	C8	Asymptomatic	goat	ovis	ND	ovis	ovis	ND	ND	ND	ovis
CAP20-05-E8	C8	Asymptomatic	goat	ovis	ND	ovis	ovis	phago	ND	phago	ovis
CAP20-06-E8	C8	Asymptomatic	goat	ovis	ND	ovis	ovis	ND	bovis	ND	ovis
CAP20-07-E8	C8	Asymptomatic	goat	ovis	ND	ovis	ovis	ND	ND	ND	ovis
CAP20-08-E8	C8	Asymptomatic	goat	ovis	ND	ovis	ovis	ND	ND	ND	ovis
CAP20-09-E8	C8	Asymptomatic	goat	ovis	ND	ovis	ovis	ND	ND	ND	ovis
CAP20-10-E8	C8	Asymptomatic	goat	ovis	ND	ovis	ovis	ND	ND	ND	ovis
OVI20-01-E9	O9	Asymptomatic	sheep	capra	capra	ND	capra	ND	ND	ND	ND
OVI20-02-E9	O9	Asymptomatic	sheep	capra	capra	ND	capra	ND	ND	ND	capra
OVI20-03-E9	O9	Asymptomatic	sheep	capra	capra	ovis	capra, ovis	ND	ND	ND	capra, ovis
OVI20-04-E9	O9	Asymptomatic	sheep	capra	capra	ND	capra	ND	ND	ND	ND
OVI20-05-E9	O9	Asymptomatic	sheep	capra	capra	ND	capra	ND	ND	ND	capra, ovis
OVI20-06-E9	O9	Asymptomatic	sheep	capra	capra	ovis	capra	ND	ND	ND	capra, ovis
OVI20-07-E9	O9	Asymptomatic	sheep	capra	capra	ND	capra	ND	ND	ND	capra, ovis
OVI20-08-E9	O9	Asymptomatic	sheep	capra	capra	ovis	capra, ovis	ND	ND	ND	capra, ovis
OVI20-09-E9	O9	Asymptomatic	sheep	capra	capra	ND	capra	ND	ND	ND	capra
OVI20-10-E9	O9	Asymptomatic	sheep	capra	capra	ND	capra	ND	ND	ND	capra, ovis

### Sheet: legend
	NE	non exploitable sequence
	ND	not detected
